# Temporal changes in platelet activation and organ dysfunction during invasive *Streptococcus pyogenes* infection

**DOI:** 10.64898/2026.09.18.752656

**Authors:** Eleni Bratanis, Christofer Karlsson, Yashuan Chao, Zdenka Prgomet, Frida Palm, Johan Malmström, Oonagh Shannon

## Abstract

A key feature of sepsis is immune dysregulation caused when a local infection progresses to systemic disease. Innate immune cells, including platelets, can both contribute to immune defense but also to collateral organ damage. In this study, we characterized the molecular, cellular, and proteome responses at distinct stages of invasive *Streptococcus pyogenes* infection in a mouse model, from a local infection to dissemination and systemic inflammation. Invasion of bacteria to the bloodstream was associated with escalating cytokine levels, platelet activation, and an early leukocytosis that progressed to leukopenia. Multiparameter mapping of organ function using plasma biomarkers, histopathological changes, and proteome reorganization revealed distinct temporal patterns of organ dysfunction. Platelets were mobilized to the local skin infection at early stages of inflammation but also accumulated in the liver at later stages, coinciding with sepsis-induced organ damage. We demonstrated that *S. pyogenes* bound to the GPIbα receptor on platelets *in vitro*, suggesting that bacteria may bind to platelets in the bloodstream. Treatment of infected mice with antibiotics diminished the bacterial load, reduced sepsis-induced organ damage, and partially reverted the disease-associated proteome rearrangement in the plasma and liver. Treatment of infected mice with pharmacological blockade of platelet activation with ticagrelor neither exacerbated disease nor significantly protected against sepsis-induced organ damage. However, at the proteome level, ticagrelor significantly reverted sepsis-induced platelet activation and stress responses in the liver. We conclude that platelets contribute to liver dysfunction in sepsis and may represent a target for adjunct therapy in combination with antibiotics.
