## Supplemental Table 2 for "Temporal changes in platelet activation and organ dysfunction during invasive *Streptococcus pyogenes* infection"

### Sheet: Fig2E
Protein.Group	Tissue.assignment	Protein.Description	Genes	Organ.assignment	6h	12h	24h	36h
O08709	Lungs	Peroxiredoxin-6	Prdx6	Lungs	0.5169499735164749	-0.993166	1.8350217025729432	1.4519534686513378
O09043	Kidney	Napsin-A	Napsa	Kidney	-0.014314	-0.039974	0.9601732182471423	0.5613782984062468
O09051	Kidney	Guanylate cyclase activator 2B	Guca2b	Kidney	0.7778666302942714	1.00795	-3.29193	-2.53984
O09173	Liver	Homogentisate 1,2-dioxygenase	Hgd	Liver	-3.00358	0.1323051059444591	3.093955804040803	3.980302508216784
O35490	Liver	Betaine--homocysteine S-methyltransferase 1	Bhmt	Liver	-1.3668	-1.04445	3.048557767802686	3.39598
O70250	Heart	Phosphoglycerate mutase 2	Pgam2	Heart	0.749584	1.4406949183773072	6.270151611706201	6.714504325102883
O70370	Spleen	Cathepsin S	Ctss	Spleen	-0.160497	0.31366723315556655	1.2927199276342485	1.239995471849351
O88393	Lungs	Transforming growth factor beta receptor type 3	Tgfbr3	Lungs	-0.844588	-2.39661	1.300093592525366	1.1683295862465553
O89017	Kidney	Legumain	Lgmn	Kidney	-1.29395	0.6763812033499121	3.4088908956788426	3.7103065899122143
O89053	Spleen	Coronin-1A	Coro1a	Spleen	-0.400738	0.22351963226213378	1.0719866131025082	0.6663057882192209
P00329	Liver	Alcohol dehydrogenase 1	Adh1	Liver	-1.90711	-2.69953	3.5111144538884957	2.5293025939681115
P00688	Spleen	Pancreatic alpha-amylase	Amy2	Spleen	-0.282953	-0.351973	1.45858	0.012482570485314426
P02468	Heart	Laminin subunit gamma-1	Lamc1	Heart	-3.50832	0.611744	1.789881027374209	3.812203209743746
P02469	Lungs	Laminin subunit beta-1	Lamb1	Lungs	0.5601200632052805	0.5469946257139657	1.3134669425390726	2.5048444050773426
P04117	Heart	Fatty acid-binding protein, adipocyte	Fabp4	Heart	0.1364954644767007	-2.07227	3.608665026046223	3.2778856216371057
P04247	Heart	Myoglobin	Mb	Heart	0.6724061978418039	0.9210731190543466	2.3802846174705756	2.3533780927748147
P04939	Liver	Major urinary protein 3	Mup3	Liver	0.5819187623042623	0.7750073292666464	0.4459816260525109	-1.06666
P05064	Heart	Fructose-bisphosphate aldolase A	Aldoa	Heart	0.17515329281491887	0.3456481724460758	2.30532	2.5158344015379193
P05201	Heart	Aspartate aminotransferase, cytoplasmic	Got1	Heart	0.99866	-0.366583	2.263966450039611	3.346757359887132
P06801	Liver	NADP-dependent malic enzyme	Me1	Liver	0.0456728	-0.083386	0.6486613363880629	0.7897442600215214
P07214	Lungs	SPARC	Sparc	Lungs	-1.0712	-0.729772	1.3260036570101548	2.0694271750053925
P07310	Heart	Creatine kinase M-type	Ckm	Heart	1.386142711435383	0.8687629951945173	4.586324961738875	5.144156452499399
P08071	Spleen	Lactotransferrin	Ltf	Spleen	0.14711152342146505	0.9216872263707252	2.7595653204409487	2.168709592159601
P08113	Liver	Endoplasmin	Hsp90b1	Liver	-0.305954	-0.0476148	1.7291239362164958	1.5111353741555966
P09103	Liver	Protein disulfide-isomerase	P4hb	Liver	-0.213032	0.5889699095049892	1.621574046569675	1.5514732720983613
P09803	Lungs	Cadherin-1	Cdh1	Lungs	0.2813586019489591	0.4454082859700179	1.2931540019531553	0.13043918321164227
P10126	Liver	Elongation factor 1-alpha 1	Eef1a1	Liver	0.36485047611858334	0.3868601347707461	1.2203998439810704	1.1198982327513782
P10493	Lungs	Nidogen-1	Nid1	Lungs	-0.335199	0.011024482703216876	2.3954290401978042	2.660405587800952
P10518	Liver	Delta-aminolevulinic acid dehydratase	Alad	Liver	1.8949001844959703	0.1973610220280726	4.176773276937217	3.3197149524261196
P10649	Liver	Glutathione S-transferase Mu 1	Gstm1	Liver	0.22366245012974595	-0.9931	4.063551662809003	3.469164553196334
P10923	Kidney	Osteopontin	Spp1	Kidney	-0.490808	0.43574180311224353	4.204338333800909	3.5872295826461738
P11404	Heart	Fatty acid-binding protein, heart	Fabp3	Heart	0.5388940523399519	0.48463956744126335	0.6176663717230753	0.3910458406478874
P13707	Kidney	Glycerol-3-phosphate dehydrogenase [NAD(+)], cytoplasmic	Gpd1	Kidney	-0.796146	-0.999556	5.6476003766275635	5.823221178403413
P14069	Lungs	Protein S100-A6	S100a6	Lungs	1.302977873033825	0.9067220082706928	5.0032446871822955	4.290690488918244
P14152	Heart	Malate dehydrogenase, cytoplasmic	Mdh1	Heart	0.3487190045166386	0.4483047571226493	2.4459302904950384	2.044713499834266
P15947	Kidney, Spleen	Kallikrein-1	Klk1	Kidney, Spleen	0.1266750585355041	0.10854865657931967	0.8933662843180237	-0.177703
P16015	Liver	Carbonic anhydrase 3	Ca3	Liver	-0.149081	-0.829234	8.233501140142003	7.89821
P16125	Heart, Kidney	L-lactate dehydrogenase B chain	Ldhb	Heart, Kidney	0.5870064206992147	0.5408000892962015	1.3565136900993409	1.018403178577998
P16675	Kidney	Lysosomal protective protein	Ctsa	Kidney	-0.0236986	0.0811262	0.7720357773044064	0.8859447449984437
P17563	Lungs	Methanethiol oxidase	Selenbp1	Lungs	-1.74678	0.36423999184375155	2.570791975418981	1.979992513208817
P18760	Spleen	Cofilin-1	Cfl1	Spleen	5.3069018944504975	5.626266273972899	5.501177374924431	3.9895342946344847
P19788	Plasma, Leukocytes	Matrix Gla protein	Mgp	Plasma, Leukocytes	-0.232238	-0.339198	2.583024168493912	2.6463058140313063
P20065	Spleen	Thymosin beta-4	Tmsb4x	Spleen	2.0156795886412766	-0.339355	4.807869843643598	3.757111100995786
P21550	Heart	Beta-enolase	Eno3	Heart	1.5112507369788961	1.2177876173482574	5.117832239041176	5.160218346635299
P21570	Liver	Angiogenin	Ang	Liver	0.9486885533505234	0.8271935399441563	2.910505423630118	3.2922560130965675
P22777	Liver	Plasminogen activator inhibitor 1	Serpine1	Liver	-1.81566	0.3393870116562425	5.266917144222399	4.261881801903172
P25085	Liver	Interleukin-1 receptor antagonist protein	Il1rn	Liver	1.2075792472963602	1.4643568061945906	6.020747952011023	5.892548414849399
P26040	Kidney	Ezrin	Ezr	Kidney	0.7297861236792489	-1.07811	3.0404161733047506	4.475638780203274
P26041	Lungs	Moesin	Msn	Lungs	0.9323880513661873	1.2946791577943255	4.824049425415495	4.211742996544924
P26645	Lungs	Myristoylated alanine-rich C-kinase substrate	Marcks	Lungs	0.8013128193644832	0.1740713328837611	1.0844669920795678	0.8568983450319347
P27046	Liver	Alpha-mannosidase 2	Man2a1	Liver	-0.0871116	0.2237293527338231	0.6392429166148972	0.4993957107750724
P28666	Liver	Murinoglobulin-2	Mug2	Liver	-0.0734218	0.7362242495714355	0.2726466909138274	-1.50392
P29351	Spleen	Tyrosine-protein phosphatase non-receptor type 6	Ptpn6	Spleen	1.6450444409498353	1.7854578633519704	3.888087681563098	4.189221639174519
P34884	Kidney	Macrophage migration inhibitory factor	Mif	Kidney	-0.0753382	1.2967528427889867	1.8231129225111857	1.3110881367214073
P35505	Liver	Fumarylacetoacetase	Fah	Liver	0.0418061	-0.571027	3.3360965671928007	3.412769747208813
P43137	Spleen	Lithostathine-1	Reg1	Spleen	0.3097602642529296	-0.72881	0.9986631837446396	-0.559102
P50247	Liver	Adenosylhomocysteinase	Ahcy	Liver	-2.30335	-0.989617	2.390929034268787	1.9623419724979705
P51855	Kidney	Glutathione synthetase	Gss	Kidney	1.7511927559617906	1.2310903227426166	5.402388738579177	5.245281777011911
P62897	Heart	Cytochrome c, somatic	Cycs	Heart	0.18824615814034829	0.0247406	0.6855782853762769	1.1249736523991984
P62962	Spleen	Profilin-1	Pfn1	Spleen	2.245870981662799	0.1117937395647548	5.2175423059536055	3.161700048591328
P97328	Kidney, Liver	Ketohexokinase	Khk	Kidney, Liver	1.328035663836646	1.199356340078893	4.550336885899547	5.851886214913415
P97333	Lungs	Neuropilin-1	Nrp1	Lungs	1.3268741641287054	0.3935744824126264	2.5252565559525575	1.7091430936547471
P97494	Kidney	Glutamate--cysteine ligase catalytic subunit	Gclc	Kidney	-0.836231	-0.688401	2.8413713956288014	2.9400210234305266
P99029	Kidney	Peroxiredoxin-5, mitochondrial	Prdx5	Kidney	0.24505021245406944	0.3311728531390834	3.6479569419476743	2.409088034474804
Q06318	Lungs	Uteroglobin	Scgb1a1	Lungs	0.00353616	-0.0506845	1.6455350286112456	0.715224
Q08761	Plasma, Leukocytes	Vitamin K-dependent protein S	Pros1	Plasma, Leukocytes	-0.0934781	0.00764967	0.762825	0.6291066231725111
Q60847	Kidney	Collagen alpha-1(XII) chain	Col12a1	Kidney	-0.231671	-0.0809412	0.7316424057217521	-0.158806
Q61207	Spleen	Prosaposin	Psap	Spleen	0.15804434391874267	0.31400944690905774	1.3053168141576386	1.0881787424521328
Q61233	Spleen	Plastin-2	Lcp1	Spleen	-0.0734625	-0.0316413	1.195387046804818	1.0448240513425837
Q61362	Lungs	Chitinase-3-like protein 1	Chi3l1	Lungs	1.0760100238700065	2.417134444772591	7.062487389012041	6.280169658947393
Q61554	Heart	Fibrillin-1	Fbn1	Heart	0.9093731784115597	0.2554520161145426	2.557418025096771	5.7227453986700745
Q61581	Kidney	Insulin-like growth factor-binding protein 7	Igfbp7	Kidney	-1.68153	-1.63483	2.4021233306246312	1.7984007438099017
Q61599	Spleen	Rho GDP-dissociation inhibitor 2	Arhgdib	Spleen	-0.67182	1.442202685698863	4.54755	3.044166640510676
Q64442	Kidney, Liver	Sorbitol dehydrogenase	Sord	Kidney, Liver	0.0425655	-0.584801	1.9427796656088532	1.594744565390215
Q64516	Kidney	Glycerol kinase	Gk	Kidney	0.8268537606372597	2.864610169671895	5.425966228095495	3.748204554537711
Q80YX1	Heart	Tenascin	Tnc	Heart	-0.00182128	0.0651282	1.5954136692673195	1.0037478791723622
Q8BHC0	Lungs	Lymphatic vessel endothelial hyaluronic acid receptor 1	Lyve1	Lungs	0.1886718356502577	0.16750753497638016	0.9841271207303919	0.2980319064788617
Q8BK48	Liver	Pyrethroid hydrolase Ces2e	Ces2e	Liver	0.061642986409655265	0.22608889230970064	1.1783260715973753	0.9187782930536414
Q8BM72	Liver	Heat shock 70 kDa protein 13	Hspa13	Liver	-1.4511	0.12098379954555938	4.261467490698417	4.7678079244124465
Q8BM88	Liver	Cathepsin O	Ctso	Liver	-0.0616301	0.23501269840957661	1.2430161888424962	1.4964691442219653
Q8C165	Liver	N-fatty-acyl-amino acid synthase/hydrolase PM20D1	Pm20d1	Liver	0.00452243	0.17146124190911038	2.2351126827067667	1.490487855404659
Q8CAY6	Liver	Acetyl-CoA acetyltransferase, cytosolic	Acat2	Liver	-0.236194	1.256534900283416	3.0617768189059937	3.970688836314725
Q8K0C5	Spleen	Zymogen granule membrane protein 16	Zg16	Spleen	1.3201	0.6736863722433455	4.1101627585616605	1.242837246458114
Q8QZR3	Liver	Pyrethroid hydrolase Ces2a	Ces2a	Liver	0.272599	0.6150937082901908	0.28431083813494773	-0.169432
Q8R1U2	Kidney	Cell growth regulator with EF hand domain protein 1	Cgref1	Kidney	0.20978452673505643	0.0869365	1.4375716874391564	1.0716204213158633
Q8VC12	Liver	Urocanate hydratase	Uroc1	Liver	2.433612031654695	1.3846803877314766	6.549195988832118	5.931105676302563
Q8VC30	Liver	Triokinase/FMN cyclase	Tkfc	Liver	0.8282015275425607	1.0373332690300305	3.675090334682249	3.942708325232566
Q8VCN5	Liver	Cystathionine gamma-lyase	Cth	Liver	-0.563146	-0.00665099	3.527610821722817	4.9170968788002085
Q91WG0	Kidney	Acylcarnitine hydrolase	Ces2c	Kidney	-0.0717002	0.16557250221528008	2.2075892289813766	1.272099088887071
Q91X79	Spleen	Chymotrypsin-like elastase family member 1	Cela1	Spleen	0.12330442193723101	0.0344029	0.8208196116943363	-0.501827
Q91XA9	Lungs	Acidic mammalian chitinase	Chia	Lungs	-1.29053	-1.80669	3.309844439586339	3.0940441524043187
Q91XE4	Kidney	N-acyl-aromatic-L-amino acid amidohydrolase (carboxylate-forming)	Acy3	Kidney	1.2401094265556303	-0.345756	6.6235689426311275	7.216794319796673
Q91Y97	Kidney, Liver	Fructose-bisphosphate aldolase B	Aldob	Kidney, Liver	-0.0507283	-0.264879	2.4572610295103416	2.4253
Q91YI0	Liver	Argininosuccinate lyase	Asl	Liver	2.6630765411666246	1.4048813252650945	4.912738365648337	5.38498
Q91Z53	Kidney	Glyoxylate reductase/hydroxypyruvate reductase	Grhpr	Kidney	0.8159825691648663	-1.11648	4.062636455917525	3.9142247507892005
Q99JW2	Kidney	Aminoacylase-1	Acy1	Kidney	-3.08184	-2.17405	2.507507271188139	3.812930580816584
Q99JY9	Spleen	Actin-related protein 3	Actr3	Spleen	0.3980302230986137	-0.534652	1.1705711125484601	1.2205883358559326
Q99KI0	Heart	Aconitate hydratase, mitochondrial	Aco2	Heart	-0.401973	0.6619517629821683	1.0700346835744128	2.1954943342874547
Q9CQ52	Spleen	Chymotrypsin-like elastase family member 3B	Cela3b	Spleen	-0.612773	-0.305518	2.7995752535421623	1.2529614360630834
Q9CQI6	Spleen	Coactosin-like protein	Cotl1	Spleen	0.8944089616800746	0.6965812343009326	4.448078539661331	3.274768334585543
Q9CR35	Spleen	Chymotrypsinogen B	Ctrb1	Spleen	-0.143305	-0.112505	1.3189287054096361	0.35536635499439484
Q9DBE0	Kidney	Cysteine sulfinic acid decarboxylase	Csad	Kidney	0.041023205034177224	0.13350648282456845	3.0919627881681553	4.171825918023385
Q9ESY9	Spleen	Gamma-interferon-inducible lysosomal thiol reductase	Ifi30	Spleen	-0.0882288	-1.16036	1.8890535002399194	1.8743748851468869
Q9ET01	Liver	Glycogen phosphorylase, liver form	Pygl	Liver	2.960358115142169	3.5950223843960085	5.08112	5.45188
Q9JJH1	Kidney	Ribonuclease 4	Rnase4	Kidney	0.791142	0.6114567275188705	1.8897166055735042	2.208030064985678
Q9QXD6	Liver	Fructose-1,6-bisphosphatase 1	Fbp1	Liver	-3.15283	-1.43419	1.4736318198496292	0.5529124155948999
Q9QZ25	Heart	Vascular non-inflammatory molecule 3	Vnn3	Heart	-0.797316	2.4818613075564304	6.728525832672865	8.380507246901548
Q9R0Y5	Heart	Adenylate kinase isoenzyme 1	Ak1	Heart	3.1185014495522125	3.931925556686444	5.6381818388492615	5.851190774868154
Q9WV32	Spleen	Actin-related protein 2/3 complex subunit 1B	Arpc1b	Spleen	0.49167	-1.87996	1.0503283930044987	1.2840464058516936
Q9WVM8	Kidney	Kynurenine/alpha-aminoadipate aminotransferase, mitochondrial	Aadat	Kidney	1.5622244912763055	0.0748233	5.206476071001548	5.817011512887094
Q9Z1P8	Kidney	Angiopoietin-related protein 4	Angptl4	Kidney	0.964673	-0.297549	3.3283284400447215	3.5031683563546068
E9PWQ3	Lungs	Collagen, type VI, alpha 3	Col6a3	Lungs	-0.171573	-0.611174	0.9283256476476449	0.828151
Q9ER05	Spleen	Chymopasin	Ctrl	Spleen	1.1878139761789548	1.1991098343186692	2.726569530835256	1.2776727616687467
